# ‘The Thousand Polish Genomes Project’ - a national database of Polish variant allele frequencies

**DOI:** 10.1101/2021.07.07.451425

**Authors:** Elżbieta Kaja, Adrian Lejman, Dawid Sielski, Mateusz Sypniewski, Tomasz Gambin, Tomasz Suchocki, Mateusz Dawidziuk, Paweł Golik, Marzena Wojtaszewska, Maria Stępień, Joanna Szyda, Karolina Lisiak-Teodorczyk, Filip Wolbach, Daria Kołodziejska, Katarzyna Ferdyn, Alicja Woźna, Marcin Żytkiewicz, Anna Bodora-Troińska, Waldemar Elikowski, Zbigniew Król, Artur Zaczyński, Agnieszka Pawlak, Robert Gil, Waldemar Wierzba, Paula Dobosz, Katarzyna Zawadzka, Paweł Zawadzki, Paweł Sztromwasser

## Abstract

Although Slavic populations account for over 3.5% of world inhabitants, no centralized, open source reference database of genetic variation of any Slavic population exists to date. Such data are crucial for either biomedical research and genetic counseling and are essential for archeological and historical studies. Polish population, homogenous and sedentary in its nature but influenced by many migrations of the past, is unique and could serve as a good genetic reference for middle European Slavic nations.

The aim of the present study was to describe first results of analyses of a newly created national database of Polish genomic variant allele frequencies. Never before has any study on the whole genomes of Polish population been conducted on such a large number of individuals (1,079).

A wide spectrum of genomic variation was identified and genotyped, such as small and structural variants, runs of homozygosity, mitochondrial haplogroups and Mendelian inconsistencies. The allele frequencies were calculated for 943 unrelated individuals and released publicly as The Thousand Polish Genomes database. A precise detection and characterisation of rare variants enriched in the Polish population allowed to confirm the allele frequencies for known pathogenic variants in diseases, such as Smith-Lemli-Opitz syndrome (SLOS) or Nijmegen breakage syndrome (NBS). Additionally, the analysis of OMIM AR genes led to the identification of 22 genes with significantly different cumulative allele frequencies in the Polish (POL) vs European NFE population. We hope that The Thousand Polish Genomes database will contribute to the worldwide genomic data resources for researchers and clinicians.
