## Supplementary Table S5 for "‘The Thousand Polish Genomes Project’ - a national database of Polish variant allele frequencies"

### Sheet: 1
Supplementary table S5: Cumulative frequencies of rare (gnomAD_AF < 0.01), nonysnonymous (VEP IMPACT='HIGH' or 'MODERATE'), pathogenic or likely pathogenic ClinVar variants in POL and NFE populations in genes associated with Autosomal Recessive disorders. Table contain genes with significantly different (Chi-square test, p-value < 0.01) cumulative frequencies in POL vs. NFE cohorts.
Symbol	Cumulative_AF_POL	Cumulative_AF_in_NFE	Log2_fold_change	AC_sum_in_POL	AN_in_POL	AC_sum_in_NFE	AN_in_NFE	nr_of_variants_in_POL	nr_of_variants_in_NFE	Adjusted_p-value
C2	0.0233298	0.00755816	1.62607	44	1886	488	64598	1	1	1.04139e-10
TGM5	0.0164369	0.00408885	2.00717	31	1886	264	64598	2	5	6.40894e-12
C8B	0.00848356	0.00244915	1.79239	16	1886	158	64598	2	3	0.000728842
CBS	0.00805524	0.000214681	5.22966	15	1886	14	64598	1	5	9.08239e-50
OTOG	0.00795334	0.00157987	2.33175	15	1886	102	64598	2	14	2.60907e-07
GP6	0.00795334	0.00199753	1.99334	15	1886	129	64598	1	4	8.96233e-05
MASP1	0.00636267	0.000573021	3.47297	12	1886	37	64598	1	3	1.97857e-15
C19orf12	0.00478385	0.000247866	4.27054	9	1886	16	64598	2	4	3.60633e-18
SORD	0.00477201	0.000541947	3.13837	9	1886	35	64598	2	1	2.35821e-08
ALOX12B	0.004772	0.000991331	2.26716	9	1886	64	64598	2	30	0.00286764
FKBP14	0.004772	0.000867437	2.45976	9	1886	56	64598	1	1	0.000327726
PIGV	0.00424179	0.000464606	3.19059	8	1886	30	64598	3	6	1.77678e-07
ABCB11	0.00371157	0.000402847	3.20372	7	1886	26	64598	4	12	2.69796e-06
XPA	0.00371156	0.000371755	3.3196	7	1886	24	64598	3	8	6.00049e-07
ENAM	0.00371156	0.000681526	2.44519	7	1886	44	64598	2	2	0.00980381
PROP1	0.00371156	0.000619838	2.58206	7	1886	40	64598	2	5	0.00274244
HPGD	0.00318133	0.000278831	3.51217	6	1886	18	64598	2	2	1.54206e-06
SLC26A3	0.00318133	0.00037179	3.09707	6	1886	24	64598	2	11	0.000155025
SLC19A1	0.00265393	0.000309818	3.09864	5	1886	20	64598	1	1	0.00238273
AP4B1	0.00265111	0.000309765	3.09735	5	1886	20	64598	1	6	0.00238273
STAG3	0.00212089	9.29219e-05	4.51251	4	1886	6	64598	1	5	4.3749e-07
SBF2	0.00159067	6.19819e-05	4.68164	3	1886	4	64598	1	3	7.69354e-05
