## Supplementary Table S6 for "‘The Thousand Polish Genomes Project’ - a national database of Polish variant allele frequencies"

### Sheet: SuppTable_recessive_panels (1)
Supplementary table 6: Sum of cumulative frequencies of rare (gnomAD_AF < 0.01), nonysnonymous (VEP IMPACT='HIGH' or 'MODERATE'), pathogenic or likely pathogenic ClinVar variants in POL and NFE populations in gene panels associated with Autosomal Recessive disorders. Table contain panels with significantly different (Chi-square test, p-value < 0.01) sum of cumulative frequencies in POL vs. NFE co…
Level4	Sum_of_cumulative_AF_panel_genes_in_POL	Sum_of_cumulative_AF_panel_genes_in_NFE	Log2_fold_change	AC_sum_in_POL	AN_in_POL	AC_sum_in_NFE	AN_in_NFE	nr_of_variants_in_POL	nr_of_variants_in_NFE	Adjusted_p-value
Autosomal recessive primary hypertrophic osteoarthropathy	0.00318133	0.000278831	3.51217	6	1886	18	64598	2	2	8.18911e-07
Bleeding and platelet disorders	0.0296947	0.0156659	0.922577	56	1886	1012	64598	16	104	0.00116862
Clefting	0.0403009	0.0207871	0.955127	76	1886	1343	64598	23	152	8.15171e-06
COVID-19 research	0.103967	0.0723398	0.523271	196	1886	4673	64598	69	630	0.000605491
DDG2P	0.309287	0.204073	0.599861	583	1886	13183	64598	312	2812	1.65567e-15
Ehlers Danlos syndromes	0.0058347	0.00105604	2.466	11	1886	68	64598	3	8	5.94323e-06
Epidermolysis bullosa	0.0180276	0.00602489	1.5812	34	1886	389	64598	5	38	1.07931e-07
Epidermolysis bullosa and congenital skin fragility	0.0201485	0.00725067	1.47448	38	1886	468	64598	8	63	2.09375e-07
Fetal anomalies	0.232608	0.17617	0.400931	439	1886	11380	64598	230	2106	6.46326e-05
Hereditary neuropathy	0.0498512	0.0301601	0.724988	94	1886	1948	64598	53	439	0.000920104
Hereditary spastic paraplegia	0.0169795	0.00776011	1.12965	32	1886	501	64598	14	123	0.00561171
Hereditary spastic paraplegia - adult onset	0.0148587	0.00535926	1.4712	28	1886	346	64598	12	113	4.39204e-05
Hereditary spastic paraplegia - childhood onset	0.0148587	0.00535926	1.4712	28	1886	346	64598	12	113	4.39204e-05
Hypotonic infant	0.482245	0.355286	0.440784	910	1886	22951	64598	500	4139	2.24854e-11
Inborn errors of metabolism	0.221763	0.158351	0.485888	418	1886	10229	64598	223	1701	2.64845e-07
Intellectual disability	0.204787	0.136368	0.586621	386	1886	8809	64598	211	1792	2.37599e-10
Intestinal failure	0.00371156	0.000480247	2.95017	7	1886	31	64598	3	14	3.06522e-05
IUGR and IGF abnormalities	0.036058	0.0210956	0.773373	68	1886	1363	64598	23	227	0.00638625
Optic neuropathy	0.00531407	0.000278839	4.25231	10	1886	18	64598	3	5	1.21104e-20
Paediatric disorders	0.988852	0.680996	0.538109	1865	1886	43991	64598	977	8440	4.86076e-27
Peeling skin syndrome	0.0174974	0.0043831	1.99711	33	1886	283	64598	3	7	6.55773e-13
Primary immunodeficiency	0.0546135	0.0233775	1.22414	103	1886	1510	64598	33	239	2.84267e-14
Renal superpanel - broad	0.172334	0.123777	0.477459	325	1886	7996	64598	177	1715	1.71107e-05
Renal superpanel - narrow	0.0980986	0.0705301	0.475993	185	1886	4556	64598	97	901	0.00744654
Severe Paediatric Disorders	0.506859	0.330729	0.615932	956	1886	21364	64598	476	3512	7.32422e-24
Skeletal dysplasia	0.0811735	0.0528609	0.618808	153	1886	3415	64598	77	585	0.000163614
Thoracic aortic aneurysm and dissection	0.0133575	0.00109761	3.60521	25	1886	71	64598	3	7	5.64152e-38
Undiagnosed metabolic disorders	0.219638	0.15757	0.479134	414	1886	10179	64598	219	1685	5.24329e-07
White matter disorders and cerebral calcification - narrow panel	0.0551472	0.0334932	0.719418	104	1886	2164	64598	58	414	0.000353713
White matter disorders - childhood onset	0.509803	0.348948	0.546929	961	1886	22541	64598	526	4104	1.283e-18
